# Genome-wide high-density CRISPR interference screens reveal condition-specific metabolic vulnerabilities in *Pseudomonas aeruginosa* PAO1

**DOI:** 10.1101/2025.08.12.669819

**Authors:** Andreas Kaczmarczyk, Alexander Klotz, Pablo Manfredi, Urs Jenal

## Abstract

*Pseudomonas aeruginosa* is a metabolically versatile opportunistic human pathogen. It causes acute and chronic infections and is notorious for its multidrug resistance and tolerance. To systematically uncover genetic vulnerabilities that could be exploited as therapeutic targets, we present a portable high-density CRISPR interference (CRISPRi) library comprising >80’000 single-guide RNAs (sgRNAs) targeting virtually all annotated coding sequences and intergenic regions of *P. aeruginosa* PAO1. This library was used to assess the genome-wide fitness landscapes under different growth conditions, uncovering gain- and loss-of-function phenotypes for more than a thousand genes upon depletion. Many of the phenotypes are likely caused by hypomorphic (partial loss-of-function) alleles that would not be easily accessible by traditional transposon sequencing (Tn-Seq). Focusing on central carbon metabolism, we reveal two glyceraldehyde-3-phosphate dehydrogenases as central, non-redundant nodes in glycolytic and gluconeogenic growth conditions that might be promising targets to redirect carbon flux away from metabolically persistent states associated with chronic infections. More generally, our comprehensive sgRNA libraries are a valuable resource to access genome-wide quantitative phenotypes through CRISPRi beyond the binary phenotypes offered by Tn-Seq.
