## Supplementary material for "Genome-wide high-density CRISPR interference screens reveal condition-specific metabolic vulnerabilities in *Pseudomonas aeruginosa* PAO1": Table S5

### Sheet: Oligos
Oligo ID	Sequence (5' to 3')
14872	attttGAAGACTTGGTCTCTGTTTTAGAGCTGTGAAAACAGCG
14873	attttGAAGACTTGACCTGGCTGTGTATAACGGAGCC
14874	attttGAAGACTTAAACCTTCGGGAGCGCCTGAAGC
14875	attttGAAGACTTGTTTCGGGCCGTCTCTTGGGCTTG
14876	attttGAAGACTTACAGAGACCTTAATACGCGTGGATCCGGC
14877	attttGAAGACTTCTGTCGGCACTTGGTAGCGCTAACATG
14880	ATCAAGCCCAAGAGATGAAGCCCGTTCTGGACGC
14881	TCCAGAACGGGCTTCATCTCTTGGGCTTGATCGGCC
14919	TGTAAAACGACGGCCAGTG
14920	CAGGAAACAGCTATGACGG
15012	ATTTTGAAGACTTGCACTGAGACCTTAATACGCGTGGATCCGGC
15013	ATTTTGAAGACGTAAACAGAGACCCTGGCTGTGTATAACGGAGCC
15070	ACAACCTACTTGCCGTCCC
15071	AATTGGAGCTCCACCGCGG
15072	CGATATGGCCAGTGTGCCGGTCagCGTTATCGGGGAAGAAGTGGCTG
15073	CAGCCACTTCTTCCCCGATAACGctGACCGGCACACTGGCCATATCG
15352	TTTCGGGGAAATGTGCGCG
15353	TTCTTCTGAGCGGGACTCTGG
15355	CGCGGGCGCGCACATTTCCCCGAAATTACCAATGCTTAATCAGTGAGG
15428	TTTCGAACCCCAGAGTCCCGCTCAGAAGAAAAAGGGCCTCGTGATACG
16587	TCGTCGGCAGCGTCAGATGTGTATAAGAGACAGTCAGTGATAGAGATACTGAGCAC
16588	TCGTCGGCAGCGTCAGATGTGTATAAGAGACAGCTCAGTGATAGAGATACTGAGCAC
16589	TCGTCGGCAGCGTCAGATGTGTATAAGAGACAGACTCAGTGATAGAGATACTGAGCAC
16590	TCGTCGGCAGCGTCAGATGTGTATAAGAGACAGGACTCAGTGATAGAGATACTGAGCAC
16591	GTCTCGTGGGCTCGGAGATGTGTATAAGAGACAGTCTTTGTAGGCTCTTTCGAGTAC
16592	GTCTCGTGGGCTCGGAGATGTGTATAAGAGACAGCTCTTTGTAGGCTCTTTCGAGTAC
16593	GTCTCGTGGGCTCGGAGATGTGTATAAGAGACAGACTCTTTGTAGGCTCTTTCGAGTAC
16594	GTCTCGTGGGCTCGGAGATGTGTATAAGAGACAGGACTCTTTGTAGGCTCTTTCGAGTAC

### Sheet: Plasmids
Plasmid	Description	Source or reference	Internal lab stock ID or Addgene ID
pUC18-mini-Tn7T-Plac-dCas9 (Plac)	Suicide plasmid for integration of Plac-driven dcas9(Spas) at the attTn7 locus in P. aeruginosa; ColE1 oriV, AmpR, GmR	PMID: 29311279	UJP4687
pBx-Spas-sgRNA-Gm	pBBR-based sgRNA(Spas) expression plasmid; GmR	PMID: 29311279	UJP4689
pBXMCS-2 Pconstitutive-sgRNA(Sth3)_ctrA	pBBR-based sgRNA(Sth3) expression plasmid with ctrA spacer; GmR	PMID: 31937638	Addgene: #133339
pQYD	Cumate-inducible sYFP2 expression plasmid with Gateway cassette; source of ccdB; RK2 and ColE1 oriVs, TcR	PMID: 23995928	Addgene: #48104
pTns2	Helper plasmid expressing tnsABCDE integrase genes for chromosomal integrations at the attTn7 site; ColE1 oriV, AmpR	PMID: 15908923	UJP2089
pFLP2	Helper plasmid expressing FLP recombinase for elimination of FRT-flanked resistance markers; ColE1 oriV, AmpR	PMID: 9661666	UJP1468
pGGASG2	pBBR-based sgRNA(Sth3) expression plasmid with ccdB cassette flanked by unique BsaI sites; GmR	This study	UJ11242
pBx(Bsa-)	Domesticated pBx-Spas-sgRNA-Gm derivative without BsaI restriction sites; GmR	This study	UJP4760
pBx-Gm	pBBR-based sgRNA(Spas) expression plasmid with ccdB cassette flanked by unique BsaI sites; GmR	This study	UJP4881
pBx-Amp	pBBR-based sgRNA(Spas) expression plasmid with ccdB cassette flanked by unique BsaI sites; AmpR	This study	UJP5047

### Sheet: Strains
Strain	Genotype or description	Source or reference
E. coli
DH5a	fhuA2 lac(del)U169 phoA glnV44 Φ80' lacZ(del)M15 gyrA96 recA1 relA1 endA1 thi-1 hsdR17	Lab stock
DB3.1	gyrA462 endA1 ∆(sr1-recA) mcrB mrr hsdS20 glnV44 ara14 galK2 lacY1 proA2 rpsL20 xyl5 leuB6 mtl1	Lab stock
P. aeruginosa
UJP505	Lab stock of P. aeruginosa PAO1 wild type	Lab stock
UJP4737	UJP505 attTn7::[pUC18-mini-Tn7T-Plac-dCas9 (Plac)]FRT; has been cured of GmR using pFLP2	This study
